# Reporter assays for Ebola virus nucleoprotein oligomerization, virion-like particle budding, and minigenome activity reveal the importance of nucleoprotein amino acid position 111

**DOI:** 10.1101/454314

**Authors:** Aaron E. Lin, William E. Diehl, Yingyun Cai, Courtney L. Finch, Chidiebere Akusobi, Robert N. Kirchdoerfer, Laura Bollinger, Stephen F. Schaffner, Elizabeth A. Brown, Erica Ollmann Saphire, Kristian G. Andersen, Jens H. Kuhn, Jeremy Luban, Pardis C. Sabeti

## Abstract

For highly pathogenic viruses, reporter assays that can be rapidly performed are critically needed to identify potentially functional mutations for further study under maximal containment (e.g., biosafety level 4 [BSL-4]). The Ebola virus nucleoprotein (NP) plays multiple essential roles during the viral life cycle, yet few tools exist to study the protein under BSL-2 or equivalent containment. Therefore, we adapted reporter assays to measure NP oligomerization and virion-like particle (VLP) production in live cells and further measure transcription and replication using established minigenome assays. As a proof-of-concept, we examined the NP-R111C substitution, which emerged during the 2013–2016 Western African Ebola virus disease epidemic and rose to high frequency. NP-R111C slightly increased NP oligomerization and VLP budding but slightly decreased transcription and replication. By contrast, a synthetic charge-reversal mutant, NP-R111E, greatly increased oligomerization but abrogated transcription and replication. These results are intriguing in light of recent structures of NP oligomers, which reveal that the neighboring residue, K110, forms a salt bridge with E349 on adjacent NP molecules. By developing and utilizing multiple reporter assays, we find that the NP-111 position mediates a complex interplay between NP’s roles in protein structure, virion budding, and transcription and replication.
