## Supplementary material for "Reporter assays for Ebola virus nucleoprotein oligomerization, virion-like particle budding, and minigenome activity reveal the importance of nucleoprotein amino acid position 111": File S1

### Sheet: Sheet1
Reagent type (species) or source	Designation	Source or reference	Identifiers	Additional information
cell line (H. sapiens)	Human embryonic kidney (HEK) 293FT	Thermo Fisher Scientific	R70007
cell line (H. sapiens)	HEK 293	ATCC	CRL-1573
antibody	mouse α-myc, clone 9B11	Cell Signaling Technologies	2276
antibody	mouse α-V5, clone SV5-Pk1	Bio-Rad Laboratories	MCA1360
antibody	mouse α-AP1G1, clone 100/3	Sigma-Aldrich	A4200-.2ML
antibody	mouse α-VPS35, clone B-5	Santa Cruz Biotechnology	sc-374372
antibody	mouse α-tubulin, clone B-7	Santa Cruz Biotechnology	sc-5286
antibody	normal mouse IgG	Santa Cruz Biotechnology	sc-2025
antibody	Peroxidase AffiniPure Goat Anti-Mouse IgG, Light Chain Specific	Jackson ImmunoResearch	115-035-174
antibody	rabbit α-V5, clone D3H8Q	Cell Signaling Technologies	13202
antibody	rabbit α-AP1M1, polyclonal	Proteintech	12112-1-AP
antibody	rabbit α-VPS26, clone EPR13456	Abcam	ab181352
antibody	normal rabbit IgG	Santa Cruz Biotechnology	sc-2027
antibody	Peroxidase AffiniPure Goat Anti-Rabbit IgG (H+L)	Jackson ImmunoResearch	111-035-144
recombinant DNA reagent	pGL4.23-CMV/NP-V5	this paper
recombinant DNA reagent	pGL4.23-CMV/NP-myc	this paper
recombinant DNA reagent	pGL4.23-CMV/eGFP-V5	this paper
recombinant DNA reagent	pcDNA3.1(+)/Bla-VP40	BEI Resources, [50]	NR-19813
recombinant DNA reagent	pcDNA3.1(+)/NLuc-VP40	this paper
recombinant DNA reagent	pNL1.1/NLuc	Promega	N1001
recombinant DNA reagent	pcDNA3.3/KLF4	Addgene (Derrick Rossi), [47]	26815
recombinant DNA reagent	pLV-WPRE/mCherry	Addgene (Pantelis Tsoulfas)	36084
recombinant DNA reagent	pcDNA3.3/eGFP-V5	this paper
recombinant DNA reagent	pGL4.23-CMV/NP	this paper
recombinant DNA reagent	pGL4.23-CMV/GP-A82V	[15]
recombinant DNA reagent	pGL4.23-CMV/NP-NLuc	this paper
recombinant DNA reagent	pGL4.23-CMV/NP-HaloTag	this paper
recombinant DNA reagent	pcDNA3.3-WPRE/eGFP-P2A-VP35(NPBP)-V5	this paper
recombinant DNA reagent	mTagBFP2-pBAD	Addgene (Michael Davidson), [49]	54572
recombinant DNA reagent	pcDNA3.3-WPRE/mTagBFP2-V5	this paper
recombinant DNA reagent	pCAGGS/L	[52]
recombinant DNA reagent	pCAGGS/VP30	[52]
recombinant DNA reagent	pCAGGS/T7pol	[52]
recombinant DNA reagent	pCAGGS/FLuc	[52]
recombinant DNA reagent	pCAGGS/RLuc	[52]
recombinant DNA reagent	pCAGGS/NP-2A-VP35	[52]
sequence-based reagent	NP-R111-NTerm	Integrated DNA Technologies	TGATACGTCTTCGTCGCTCGCCATGGATGGATTCTCGTCCTCAGAAAGTCTGGATGACGCCGAGTCTCACTGAATCTGACATGGATTACCACAAGATCTTGACAGCAGGTCTGTCCGTTCAACAGGGGATTGTTCGGCAAAGAGTCATCCCAGTGTATCAAGTAAACAATCTTGAGGAAATTTGCCAACTTATCATACAGGCCTTTGAAGCTGGTGTTGATTTTCAAGAGAGTGCGGACAGTTTCCTTCTCATGCTTTGTCTTCATCATGCGTACCAAGGAGATTACAAACTTTTCTTGGAAAGTGGCGCAGTCAAGTATTTGGAAGGGCACGGGTTCCGTTTTGAAGTCAAGAAGCGTGATGGAGTGAAGCGCCTTGAGGAATTGCTGCCAGCAGTAT…	GBlock with N-terminus of EBOV/Mak-C15 NP
sequence-based reagent	NP-R111-CTerm	Integrated DNA Technologies	TGATACGTCTTCGTCGCTCGCTCGTGAACTTGACCATCTTGGACTTGATGATCAGGAAAAGAAAATTCTTATGAACTTCCATCAGAAAAAGAACGAAATCAGCTTCCAGCAAACAAACGCGATGGTAACTCTAAGAAAAGAGCGCCTGGCCAAGCTGACAGAAGCTATCACTGCTGCATCACTGCCCAAAACAAGTGGACATTACGATGATGATGACGACATTCCCTTTCCAGGACCCATCAATGATGACGACAATCCTGGCCATCAAGATGATGATCCGACTGACTCACAGGATACGACCATTCCCGATGTGGTAGTTGATCCCGATGATGGAGGCTACGGCGAATACCAAAGTTACTCGGAAAACGGCATGAGTGCACCAGATGACTTGGTCCTATT…	GBlock with C-terminus of EBOV/Mak-C15 NP
sequence-based reagent	NP-R111C-fwd	Integrated DNA Technologies	CGTTTTGAAGTCAAGAAGTGTGATGGAGTGAAGCGCC	SDM primer to generate NP-R111C
sequence-based reagent	NP-R111C-rev	Integrated DNA Technologies	GGCGCTTCACTCCATCACACTTCTTGACTTCAAAACG	SDM primer to generate NP-R111C
sequence-based reagent	NP-R111E-fwd	Integrated DNA Technologies	GGTTCCGTTTTGAAGTCAAGAAGGAGGATGGAGTGAAGCGCCTTG	SDM primer to generate NP-R111E
sequence-based reagent	NP-R111E-rev	Integrated DNA Technologies	CAAGGCGCTTCACTCCATCCTCCTTCTTGACTTCAAAACGGAACC	SDM primer to generate NP-R111E
sequence-based reagent	NP-K109E-K110E-fwd	Integrated DNA Technologies	GGGTTCCGTTTTGAAGTCGAGGAGGAGGATGGAGTGAAGC	SDM primer to generate NP-K109E & -K110E
sequence-based reagent	NP-K109E-K110E-fwd	Integrated DNA Technologies	GCTTCACTCCATCCTCCTCCTCGACTTCAAAACGGAACCC	SDM primer to generate NP-K109E & -K110E
sequence-based reagent	NP-dOD-fwd	Integrated DNA Technologies	CGAGTCTCACTGAATCTGACATGAGAGTCATCCCAGTGTATC	SDM primer to generate NP-ΔOD
sequence-based reagent	NP-dOD-rev	Integrated DNA Technologies	GATACACTGGGATGACTCTCATGTCAGATTCAGTGAGACTCG	SDM primer to generate NP-ΔOD
sequence-based reagent	NP-dC50-fwd	Integrated DNA Technologies	GGTAAAGAGTACACGTATCCGTCTAGAGGTAAGCCTATCCC	SDM primer to generate NP-ΔC50
sequence-based reagent	NP-dC50-rev	Integrated DNA Technologies	GGGATAGGCTTACCTCTAGACGGATACGTGTACTCTTTACC	SDM primer to generate NP-ΔC50
sequence-based reagent	BspEI_eGFP-fwd	Integrated DNA Technologies	GATGCTTCCGGACCACCATGGTGAGCAAGGGCGA	PCR primer to generate eGFP with restriction enzyme sites as insert
sequence-based reagent	XbaI_eGFP-rev	Integrated DNA Technologies	TGTCCTTCTAGACTTGTACAGCTCGTCCATGC	PCR primer to generate eGFP with restriction enzyme sites as insert
sequence-based reagent	EBOV-Mak-C15-VP40	Integrated DNA Technologies	GAGGTACCATGAGGCGGGTTATATTGCCTACTGCTCCTCCTGAATATATGGAGGCCATATACCCTGCCAGGTCAAATTCAACAATTGCTAGGGGTGGCAACAGCAATACAGGCTTCCTGACACCGGAGTCAGTCAATGGAGACACTCCATCGAATCCACTCAGGCCAATTGCTGATGACACCATCGACCATGCCAGCCACACACCAGGCAGTGTGTCATCAGCATTCATCCTCGAAGCTATGGTGAATGTCATATCGGGCCCCAAAGTGCTAATGAAGCAAATTCCAATTTGGCTTCCTCTAGGTGTCGCTGATCAAAAGACCTACAGCTTTGACTCAACTACGGCCGCCATCATGCTTGCTTCATATACTATCACCCATTTCGGCAAGGCAACCAATC…	GBlock with EBOV/Mak-C15 to replace EBOV/Yam-May in original vector
sequence-based reagent	VP40-L117R-fwd	Integrated DNA Technologies	CTACGGCCGCCATCATGCGTGCTTCATATACTATCACCC	SDM primer to generate VP40-L117R
sequence-based reagent	VP40-L117R-rev	Integrated DNA Technologies	GGGTGATAGTATATGAAGCACGCATGATGGCGGCCGTAG	SDM primer to generate VP40-L117R
sequence-based reagent	NP-GSGGGSGGGT-rev	Integrated DNA Technologies	TCCTCCAGATCCTCCTCCGGATCCCTGATGATGTTGCAGGATTGC	Inversion PCR primer to generate linear pGL4.23-CMV-NP as vector for Gibson assembly
sequence-based reagent	pGL423-CTerm-fwd	Integrated DNA Technologies	TAATCTAGAGTCGGGGCGG	Inversion PCR primer to generate linear pGL4.23-CMV-NP as vector for Gibson assembly
sequence-based reagent	GSGGGSGGGT-HaloTag-fwd	Integrated DNA Technologies	GGAGGAGGATCTGGAGGAGGTACCGAAATCGGTACTGGCTTTCC	PCR primer to generate linear HaloTag with Gly-rich spacer as insert for Gibson assembly
sequence-based reagent	pGL423-HaloTag-rev	Integrated DNA Technologies	CCGCCCCGACTCTAGATTAACCGGAAATCTCCAGAGT	PCR primer to generate linear HaloTag with Gly-rich spacer as insert for Gibson assembly
sequence-based reagent	GSGGGSGGGT-nLuc-fwd	Integrated DNA Technologies	GGAGGAGGATCTGGAGGAGGTACCATGGTCTTCACACTCGAAGA	PCR primer to generate linear NLuc with Gly-rich spacer as insert for Gibson assembly
sequence-based reagent	pGL423-nLuc-rev	Integrated DNA Technologies	CCGCCCCGACTCTAGATTACGCCAGAATGCGTTCG	PCR primer to generate linear NLuc with Gly-rich spacer as insert for Gibson assembly
sequence-based reagent	pcDNA-eGFP-fwd	Integrated DNA Technologies	GACCGATCCAGCCTCCACCATGGTGAGCAAGG	PCR primer to generate linear EGFP with P2A peptide as insert for Gibson assembly
sequence-based reagent	P2A-eGFP-rev	Integrated DNA Technologies	AGGTCCAGGGTTCTCCTCCACGTCTCCAGCCTGCTTCAGCAGGCTGAAGTTAGTAGCTCCGCTTCCCTTGTACAGCTCGTCCATGC	PCR primer to generate linear eGFP with P2A peptide as insert for Gibson assembly
sequence-based reagent	pGL423-N-P2A-rev	Integrated DNA Technologies	GCCCTTTGTTCTAGTTGTCATAGGTCCAGGGTTCTCCTC	PCR primer to generate linear EGFP with P2A peptide as insert for Gibson assembly
sequence-based reagent	EBOV-Mak-C15-VP35	Integrated DNA Technologies	GCCCTTTGTTCTAGTTGTCATAGGTCCAGGGTTCTCCTC	GBlock with full-length EBOV/Mak-C15 VP35
sequence-based reagent	VP35-fwd	Integrated DNA Technologies	ATGACAACTAGAACAAAGGGCA	PCR primer to generate linear VP35(NPBP) as insert for Gibson assembly
sequence-based reagent	V5-VP35-80aa-rev	Integrated DNA Technologies	GTTAGGGATAGGCTTACCTTATTAATTGCAAATTGGGTCCGTTT	PCR primer to generate linear VP35(NPBP) as insert for Gibson assembly
sequence-based reagent	BspEI_mTagBFP2-fwd	Integrated DNA Technologies	GATGTCTCCGGACCACCATGGTGTCTAAGGGCGAAGA	PCR primer to generate mTagBFP2 with restriction enzyme sites as insert
sequence-based reagent	XbaI_mTagBFP2-rev	Integrated DNA Technologies	TGTCCATCTAGAATTAAGCTTGTGCCCCAGTT	PCR primer to generate mTagBFP2 with restriction enzyme sites as insert
peptide, recombinant protein	SureBeads Protein A Magnetic Beads, 3 ml	Bio-Rad Laboratories	1614013
peptide, recombinant protein	SureBeads Protein G Magnetic Beads, 3 ml	Bio-Rad Laboratories	1614023
peptide, recombinant protein	Protein A/G PLUS-Agarose	Santa Cruz Biotechnology	sc-2003
peptide, recombinant protein	Phusion High-Fidelity PCR Master Mix with GC Buffer	New England Biolabs	M0532L
commercial assay or kit	Nano-Glo Luciferase Assay System	Promega	N1120
commercial assay or kit	NanoBRET Nano-Glo Detection System	Promega	N1662
commercial assay or kit	Dual-Luciferase Reporter Assay System	Promega	E1980
chemical compound, drug	DMEM, high glucose, GlutaMAX Supplement, HEPES	Thermo Fisher Scientific	10564029
chemical compound, drug	Fetal Bovine Serum, certified, One Shot format, US origin	Thermo Fisher Scientific	A3160402
chemical compound, drug	Penicillin-Streptomycin	Thermo Fisher Scientific	15140122
chemical compound, drug	MEM Non-Essential Amino Acids Solution (100X)	Thermo Fisher Scientific	11140050
chemical compound, drug	Sodium Pyruvate (100mM)	Thermo Fisher Scientific	11360070
chemical compound, drug	Opti-MEM I Reduced Serum Media	Thermo Fisher Scientific	31985062
chemical compound, drug	Opti-MEM I Reduced Serum Medium, no phenol red	Thermo Fisher Scientific	11058021
chemical compound, drug	Lipofectamine 2000 Transfection Reagent	Thermo Fisher Scientific	11668019
chemical compound, drug	TransIT-LT1	Mirus Bio	MIR 2300
chemical compound, drug	PBS, pH 7.4	Thermo Fisher Scientific	10010049
chemical compound, drug	Sucrose	Sigma-Aldrich	84097-250G
chemical compound, drug	Polyvinylpyrrolidone	Sigma-Aldrich	234257-5G
chemical compound, drug	Dimethyl sulfoxide, ReagentPlus, ≥99.5%	Sigma-Aldrich	D5879-100ML
chemical compound, drug	PageBlue Protein Staining Solution	Thermo Fisher Scientific	24620
chemical compound, drug	2x Laemmli Sample Buffer	Bio-Rad Laboratories	1610737
chemical compound, drug	SuperSignal West Pico Chemiluminescent Substrate	Thermo Fisher Scientific	34078
software, algorithm	Virus Pathogen Database and Analysis Resource (ViPR)	[42]		Accessed October 2017
software, algorithm	MAFFT	[43]	v6.902b
software, algorithm	trimAI	[44]	v1.4
software, algorithm	RAxML	[45]	v7.3.0
software, algorithm	PyMOL	Schrödinger, [46]	v2.0.3
software, algorithm	ImageJ	[56]
software, algorithm	SEQUEST	Thermo Fisher Scientific, [61]
software, algorithm	Contaminant Repository for Affinity Purification (CRAPome)	[62]	v1.1	Accessed November 2015
software, algorithm	Search Tool for the Retrieval of Interacting Genes/proteins (STRING)	[63,64]	v10	Accessed November 2015
software, algorithm	Cytoscape	[65]	v3.4.0
software, algorithm	Prism	GraphPad Software	v7.0c
software, algorithm	R	[66]	v3.3.1
software, algorithm	'nlstools' package in R	[67]	v1.0-2
software, algorithm	'ggplot2' package in R	[68]	v2.2.1
other	0.45 µm, Acrodisc Syringe Filter with HT Tuffryn Membrane	Pall Laboratory	4184
other	BioCoat Poly-D-Lysine 6-well Clear Flat Bottom TC-treated Multiwell Plate	Corning	356413
other	96-well Black Flat Bottom Polystyrene NBS Microplate	Corning	3991
other	BioCoat Poly-D-Lysine 96-well Black/Clear Flat Bottom TC-treated Microplate	Corning	356640
other	4–15% Mini-PROTEAN TGX Precast Protein Gels, 10-well, 30 µL	Bio-Rad Laboratories	4561083
